# Naturally occurring ACE2 stalk variants are differentially released from the cell

**DOI:** 10.64898/2026.04.27.721131

**Authors:** Florian Wiersch, Christine Lux, Julia Vanderliek-Kox, Katharina Schun, Andreas Ludwig, Stefan Düsterhöft

## Abstract

Angiotensin-converting enzyme 2 (ACE2) is a key regulator of the renin-angiotensin-aldosterone system (RAAS). It also acts as a receptor for SARS-CoV-2 and stabilises the B0AT1 amino acid transporter at the cell surface. Therefore, surface expression of ACE2 is crucial for these physiological processes. ACE2 is released as a soluble, catalytically active form, partly through ectodomain shedding. This process mainly involves the sheddases ADAM10 and ADAM17, but the exact regulatory mechanisms remain unclear.

We assessed 11 naturally occurring single-point mutations in the ACE2 stalk region. Most variants showed significantly reduced release compared to wild-type (WT) ACE2; however, the single point mutations P734L and G726R significantly increased their release. ACE2_P734L also exhibits higher surface expression, directly increasing the surface levels of B0AT1. Despite B0AT1 and ACE2 forming a tight tetrameric complex, this did not affect ACE2 shedding. This suggests that complex formation does not restrict sheddase access.

Overall, these data identify the ACE2 stalk region as a major determinant of shedding efficiency. Naturally occurring variants in this region can substantially affect the release of soluble ACE2, potentially contributing to interindividual differences that are relevant for pathophysiological processes.
