## Supplementary material for "Naturally occurring ACE2 stalk variants are differentially released from the cell": Tab01

### Sheet: Tabelle1
rsid	chrom	start	allele_string	variant_allele	AA_pos	AA_change	codons	consequence_terms	predicted_impact	sift_prediction	sift_score	polyphen_prediction	polyphen_score	global_frequency	highest_frequency_in_subpopulation	base_db
rs41303171	X	15582298	T/C	C	720	N720D	Aac/Gac	missense_variant	MODERATE	tolerated_low_confidence	0.1	benign	0.02	0.02347	0.02724 (nfe)	gnomAD(v2)
rs746153383	X	15582297	T/C	C	720	N720S	aAc/aGc	missense_variant	MODERATE	tolerated_low_confidence	0.11	benign	0.014	1.789e-05	0.000065 (afr)	gnomAD(v3)
rs139980377	X	15582280	C/G	G	726	G726R	Ggg/Cgg	missense_variant	MODERATE	deleterious_low_confidence	0	probably_damaging	1	9.168e-07	0.000038 (afr)	gnomAD(v2)
rs757492005	X	15582279	C/T	T	726	G726E	gGg/gAg	missense_variant	MODERATE	deleterious_low_confidence	0	probably_damaging	1	9.17e-07	0.000001 (nfe)	gnomAD(v2)
rs375923132	X	15582270	G/A	A	729	P729L	cCa/cTa	missense_variant	MODERATE	deleterious_low_confidence	0	benign	0.06	8.974e-06	0.000243 (afr)	gnomAD(v3)
rs1421749672	X	15582267	G/T	T	730	T730K	aCa/aAa	missense_variant	MODERATE	deleterious_low_confidence	0	probably_damaging	0.999	9.141e-07	0.000019 (sas)	gnomAD(v2)
rs147311723	X	15582265	G/A	A	731	L731F	Ctt/Ttt	missense_variant	MODERATE	deleterious_low_confidence	0	probably_damaging	0.941	0.0048	0.0169 (afr)	1KG (Phase3)
rs751484521	X	15582255	G/A	A	734	P734L	cCt/cTt	missense_variant	MODERATE	deleterious_low_confidence	0	probably_damaging	1	7.31e-06	0.00015 (sas)	gnomAD(v2)
rs1445361759	X	15582251	G/C	C	735	N735K	aaC/aaG	missense_variant	MODERATE	tolerated_low_confidence	0.05	benign	0	0	0	gnomAD(v2)
rs1416534293	X	15582247	G/A/C	C	737	P737A	Ccc/Gcc	missense_variant	MODERATE	tolerated_low_confidence	0.07	benign	0.219	4.571e-06	0.000243 (mid)	gnomAD(v2)
rs1416534293	X	15582247	G/A/C	A	737	P737S	Ccc/Tcc	missense_variant	MODERATE	tolerated_low_confidence	0.14	benign	0.035	0	0	gnomAD(v2)
